# On-tissue spatially-resolved glycoproteomics guided by N-glycan imaging reveal global dysregulation of canine glioma glycoproteomic landscape

**DOI:** 10.1101/2020.10.02.324434

**Authors:** Stacy A. Malaker, Jusal Quanico, Antonella Raffo Romero, Firas Kobeissy, Soulaimane Aboulouard, Dominique Tierny, Carolyn R. Bertozzi, Isabelle Fournier, Michel Salzet

## Abstract

Here we present an approach to identify N-linked glycoproteins and deduce their spatial localization using a combination of MALDI mass spectrometry N-glycan imaging and spatially-resolved glycoproteomic strategies. We subjected formalin-fixed, paraffin-embedded glioma biopsies to on-tissue PNGaseF digestion and MALDI imaging and found that the glycan HexNAc4-Hex5-NeuAc2 was found to be predominantly expressed in necrotic regions of high-grade canine gliomas, whereas high mannose HexNAc2-Hex5 was predominantly found in benign regions. To determine the underlying sialo-glycoprotein, various regions in adjacent tissue sections were subjected to microdigestion and the extracts were analyzed by LC-MS/MS without further glycopeptide enrichment. Results identified haptoglobin, which is involved in iron scavenging that presents aberrant fucosylation/sialylation in various cancers, as the protein associated with HexNAc4-Hex5-NeuAc2. Additionally, we identified several high-mannose (Hex2-HexNAc5) glycopeptides enriched in benign regions. To the best of our knowledge, this is the first report that directly links glycan imaging with intact glycopeptide identification. In total, our spatially-resolved glycoproteomics technique identified over 400 N-glycosylated, O-GalNAcylated, O-mannosylated, and S- and O-GlcNAcylated glycopeptides from over 30 proteins, demonstrating the diverse array of glycosylation present on the tissue slides and the sensitivity of our technique. While N-glycosylation and O-mannosylation were similar between benign and tumor/necrotic sections, S- and O-GlcNAc glycopeptides were significantly deceased in tumor/necrotic sections, whereas sialylated O-GalNAc glycopeptides were significantly upregulated. Ultimately, this proof-of-principle work demonstrates the capability of spatially-resolved glycoproteomics to complement MALDI-imaging technologies in understanding dysregulated glycosylation in cancer.
