## Supplemental Data 7_Glyccopeptides by sample for "On-tissue spatially-resolved glycoproteomics guided by N-glycan imaging reveal global dysregulation of canine glioma glycoproteomic landscape"

### Sheet: Sheet1
Protein	Peptides	Glycan	Type	Benigns												Tumors									Necroses						Margin
				Anaplastic Oligodendroglioma									Glioblastoma			Anaplastic Oligodendroglioma					Glioblastoma				Anaplastic Oligodendroglioma			Glioblastoma			Oligodendroglioma	Glioblastoma
				VH16_0440C	VH16_0703A	VH16_0703B	VH13_0935	VH15_3520A	VH16_0440D (no tumor)				VH15_1139A	VH14_0622		VH16_0440C	VH16_0703A	VH16_0703B	VH13_0935	VH15_3520A	VH14_0622	VH15_1139A	VH15_1139D		VH16_0703B	VH15_3520A	VH14_0622	VH15_1139A	VH15_1139D		VH15_3520A	VH15_1139A	VH15_1139D
Bassoon presynaptic cytomatrix antigen									Cortex	White Matter	Unkown	Hippocampus
	LDFGQGAGSPVcLAQVK	GlcNAc	S-GlcNAc	ü	ü		ü	ü	ü		ü	ü	ü	ü			ü		ü														ü
Protein tyrosine phosphatase, receptor type Z1	SVADIAPPGQSGGPFYSPR	GlcNAc	O-GlcNAc	ü	ü									ü																			ü
	GVtAPAPR	GalNac-Hex-NeuAc2	O-glycan		ü		ü	ü					ü			ü			ü	ü		ü	ü			ü		ü	ü		ü	ü	ü
	GVtAPAPR	GalNac-Hex-NeuAc	O-glycan																	ü						ü					ü
	GVtAPAPR	GalNAc-Hex	O-glycan										ü						ü	ü						ü
	VDQAAPTSGSLSESSAEDSK	GalNac-Hex-NeuAc2	O-glycan										ü							ü						ü
	LQVsHVLAPEGR	Hex2-GlcNAc-Fuc	O-Mannose				ü						ü	ü								ü	ü					ü	ü			ü
	LQVsHVLAPEGR	Hex2-GlcNAc-NeuAc	O-Mannose										ü
	LQVsHALAP(EG)R	Hex2-HexNAc-Fuc	O-Mannose																	ü						ü
	PASGQIPSAR	Hex	O-Mannose										ü															ü
	VLLPSKPASGQIPSAR	Hex	O-Mannose																	ü						ü					ü
	SFEPLWPSR	Hex2-GlcNAc-Fuc	O-Mannose																							ü
	SFEPLWPSR	Hex2-GlcNAc-Fuc, Hex	O-Mannose																	ü						ü
	TVEInLTNDYR	HexNAc2-Hex5	N-glycan																	ü						ü
Neurocan
	AnATLLLGPLR	HexNAc2-Hex5	N-glycan	ü	ü	ü	ü	ü	ü			ü	ü			ü	ü	ü	ü	ü		ü			ü	ü		ü			ü	ü	ü
	HRAnATLLLGPLR	HexNAc2Hex5	N-glycan			ü						ü	ü	ü		ü		ü		ü		ü			ü	ü		ü			ü	ü
	AnATLLLGPLR	HexNAc2-Hex6	N-glycan													ü				ü						ü					ü
	NVEDFAPTETAIEPPGVR	GalNac-Hex-NeuAc	O-glycan													ü		ü							ü
	NVEDFAPTETAIEPPGVR	GalNAc-Hex-NeuAc2	O-glycan		ü								ü			ü	ü	ü		ü		ü	ü		ü				ü		ü
	SPPESWLWPPTVVPPSIPGPSR	GalNac-Hex-NeuAc2	O-glycan													ü				ü
Versican
	APGLETTPVGK	HexNAc-Hex	O-glycan																										ü
	APGLETTPVGK	GalNAc-Hex	O-glycan										ü			ü		ü	ü	ü		ü			ü	ü					ü	ü
	APGLETTPVGK	GalNAc-Hex, GalNAc	O-glycan										ü							ü						ü					ü
	APGLETTPVGK	GalNac-Hex-NeuAc	O-glycan																	ü						ü
	APGLETTPVGK	GalNac-Hex-NeuAc2	O-glycan																	ü						ü
	LVEGIPTVIYPSPR	GalNac-Hex-NeuAc2	O-glycan										ü			ü	ü	ü		ü					ü	ü					ü
	LSVVPtEAR	GalNac-Hex-NeuAc2	O-glycan										ü			ü		ü		ü		ü			ü	ü			ü		ü
	LSVVPtEAR	GalNac-Hex-NeuAc	O-glycan																							ü
	LSVVPtEAR	GalNAc-Hex	O-glycan										ü							ü						ü
	GTSPEEFPWK	GalNAc-Hex	O-glycan										ü			ü										ü					ü
	ETETDIDR	GalNAc-Hex	O-glycan										ü			ü				ü						ü					ü	ü
	LDFGQGAGsPVCLAQVK	GlcNAc	O-glycan										ü
	TETLSPEMR	GalNAc-Hex	O-glycan													ü				ü					ü	ü					ü
	EAATPVGKEESDR	GalNAc-Hex	O-glycan																	ü						ü
Brevican
	VLGPPTETLSTPR	GalNAc-Hex	O-glycan		ü	ü	ü	ü	ü		ü	ü	ü	ü		ü				ü		ü			ü	ü					ü	ü
	VLGPPTETLSTPR	GalNac-Hex-NeuAc2	O-glycan										ü
	EVGEEAGGPELtGVPR	GalNAc-Hex-NeuAc2	O-glycan		ü	ü				ü		ü	ü									ü										ü
	EVGEEAGGPELtGVPR	GalNAc-Hex-NeuAc	O-glycan										ü							ü
	VmHAFGPSGVTPAPPGVDTPSPSRPEK	GalNAc-Hex-NeuAc2	O-glycan																							ü
Neurofascin
	VILYnR	HexNAc2-Hex5	N-glycan		ü	ü	ü	ü	ü		ü	ü	ü						ü														ü
Limbic system-associated membrane protein
	VAWLnR	HexNAc2-Hex5	N-glycan		ü	ü	ü	ü					ü						ü														ü
	VAWLnR	HexNAc2-Hex6	N-glycan		ü			ü	ü		ü	ü	ü						ü													ü	ü
	VAWLnR	HexNAc2-Hex7	N-glycan		ü			ü	ü		ü	ü																				ü	ü
Contactin-1
	GTEWLVnSSR	HexNAc2-Hex5	N-glycan	ü	ü			ü											ü														ü
Thy-1 cell surface antigen
	nVTVLR	HexNAc2-Hex5	N-glycan	ü	ü	ü		ü	ü	ü	ü	ü	ü							ü											ü	ü	ü
	HEnATTLPIQYEFSM[+16]TR	HexNAc2-Hex5	N-glycan		ü			ü					ü																				ü
Apolipoprotein E
	VQAAVATIPTSKPVEEP	GalNAc-Hex-NeuAc	O-glycan															ü		ü	ü				ü	ü		ü
	VQAAVATIPTSKPVEEP	GalNAc-Hex-NeuAc2	O-glycan																	ü						ü		ü			ü
	VGALAtQPLLER	GalNAc-Hex-NeuAc	O-glycan																	ü						ü					ü
	VGALAtQPLLER	GalNAc-Hex-NeuAc2	O-glycan																	ü						ü
Cathepsin D
	GPLSYLnVTR	HexNAc2-Hex3	N-glycan					ü
	GPLSYLnVTR	HexNAc2-Hex2	N-glycan					ü
Oligodendrocyte myelin glycoprotein
	ETTFGATLSK	GalNAc-Hex	O-glycan	ü	ü		ü	ü	ü				ü
Synapsin-1
	LPSPTSAPQQPVSQAQPLSQAQGR	GlcNAc	O-glycan				ü						ü	ü																			ü
Proline rich transmembrane protein 3
	GALETPGTPK	GalNAc-Hex	O-glycan				ü
Spectrin beta chain
	HEVSASTQSTPASSR	GlcNAc	O-glycan	ü	ü		ü						ü							ü		ü				ü					ü
Fibrinogen alpha chain
	FFGTSIVKTPPGILLPSR	GalNAc-Hex-NeuAc	O-glycan											ü							ü
	TPPGILLPSR	GalNac-Hex-NeuAc	O-glycan													ü
	QFVTSSTTYNR	GalNAc-Hex-NeuAc	O-glycan																		ü
