## Supplemental Data 8_Glycopeptides by glycan type for "On-tissue spatially-resolved glycoproteomics guided by N-glycan imaging reveal global dysregulation of canine glioma glycoproteomic landscape"

### Sheet: Nglycans
		Red = site localized		Number of samples with this glycopeptide
	List of all N-linked proteins	Peptides from the proteins	Glycan Structures	Benign	Margin	Tumor	Necrosis
1	Cathepsin D	GPLSYLNVTR	HexNAc2-Hex2	1
2			HexNAc2-Hex3	1
3	Contactin 1	GTEWLVNSSR	HexNAc2-Hex5	4	1	1
4	Fibronectin	FANETDSTVLVIWTPPR	HexNAc*				1
5	Haptoglobin	MVSHHNLTSGATLINEQWLLTTAK	HexNAc4-Hex5-NeuAc2				1
6		NSNFNFTELLK	HexNAc*				1
7	IgG heavy chain B	EEQFNGTYRVVSVLPIGHQDWLK	HexNAc4-Hex3-Fuc				1
8	Limbic system-associated membrane protein	VAWLNR	HexNAc2-Hex5	5	1
9			HexNAc2-Hex6	4	2	1
10			HexNAc2-Hex7	3	2
11	Myeloperoxidase	NLTNQLGLLAVNTR	HexNac2-Hex3				1
12			HexNAc2-Hex4			1	2
13			HexNAc2-Hex5				1
14			HexNAc2-Hex6				1
15		SYNDSVDPR	HexNac2-Hex3-Fuc			1	2
16		YRSYNDSVDPR	HexNac2-Hex3-Fuc			1
17	Neurocan	ANATLLLGPLR	HexNAc2-Hex5	8	3	8	4
18			HexNAc2-Hex6		1	2	1
19		HRANATLLLGPLR	HexNAc2-Hex5	6	3	5	4
20	Neurofascin	QIVENFSPNQTK	HexNAc5-Hex3-Fuc	1
21		VILYNR	HexNAc2-Hex5	6	1	1
22	Prosaposin	TNSTFVEALVDHAK	HexNac2-Hex2-Fuc			1	1
23	Protein tyrosine phosphate, receptor type Z1	TVEINLTNDYR	HexNAc2-Hex5	1	1	1	1
24	Sodium/potassium-transporting ATPase subunit beta	FHVNYTQPLVAVK	HexNAc2-Hex6	6		1
25		FHVNYTQPLVAVK	HexNAc2-Hex7	3
26		FHVNYTQPLVAVK	HexNAc2-Hex8	1
27		FLEPYNDSIQAQK	HexNAc2-Hex5	4
28	Tenascin-R	GANESQSTTTQFTTEIDAPK	HexNAc2-Hex5	2		1	2
29		LNYSLPSGQPVEVK	HexNAc2-Hex5			1	1
30	Thy-1 cell surface antigen	HENATTLPIQYEFSMTR	HexNAc2-Hex5	3	1
31		LSGQPPITSSKNVTVLR	HexNAc2-Hex5	1
32		NVTVLR	HexNAc2-Hex5	7	3	2
33	Uncharacterized protein	EEQFNGTYR	HexNAc			1	1
34			HexNAc2-Fuc	1		3	1
35			HexNAc4-Hex3	1		4	2
36			HexNAc4-Hex3-Fuc	4	3	6	4
37			HexNAc4-Hex4-Fuc	1		4	3
38			HexNAc-Fuc	1		3	1

### Sheet: OGalNAc
		Red = site localized		Number of samples with this glycopeptide
	List of all O-GalNAc proteins	Peptides from the proteins	Glycan Structures	Benign	Margin	Tumor	Necrosis
1	Apolioprotein E	VGALATQPLLER	GalNAc-Hex-NeuAc		1	1	1
2			GalNAc-Hex-NeuAc2			1	1
3		VQAAVATIPTSKPVEEP	GalNAc-Hex-NeuAc			4	3
4			GalNAc-Hex-NeuAc2		1	1	2
5	Brevican	EVGEEAGGPELTGVPR	GalNAc-Hex-NeuAc	1		1
6			GalNAc-Hex-NeuAc2	4	1	1
7		MPPSRPSLGPQGARP	GalNAc-Hex-NeuAc		1	1
8		VLGPPTETLSTPR	GalNAc-Hex	8	3	5	2
9			GalNac-Hex-NeuAc2	1
10		VMHAFGPSGVTPAPPGVDTPSPSRPEK	GalNAc-Hex-NeuAc2				1
11	Fetuin B	NTAPTNSPSK	GalNAc-Hex-NeuAc				2
12	Fibrinogen alpha chain	EEAPSLRPAPPPISGGGYR	GalNAc-Hex-NeuAc				1
13		FFGTSIVK	GalNAc-Hex-NeuAc				1
14		FFGTSIVKTPPGILLPSR	GalNAc-Hex-NeuAc	1		2	1
15		FFGTSIVKTPPGILLPSRK	GalNAc-Hex-NeuAc				1
16		QFVTSSTTYNR	GalNAc-Hex-NeuAc			1	1
17		QFVTSSTTYNRGDSAFESK	GalNAc-Hex-NeuAc				1
18		TPPGILLPSR	GalNAc-Hex-NeuAc			1	2
19	Fibronectin	TTPPTTATPVR	GalNAc-Hex-NeuAc			2	2
20	Neurocan	NVEDFAPTETAIEPPGVR	GalNAc-Hex-NeuAc			2	2
21			GalNAc-Hex-NeuAc2	2	1	7	3
22		SPPESWLWPPTVVPPSIPGPSR	GalNac-Hex-NeuAc2			2
23	Oligodendrocyte myelin glycoprotein	ETTFGATLSK	GalNAc-Hex	6
24	Proline rich transmembrane protein 3	GALETPGTPK	GalNAc-Hex	1
25	Protein tyrosine phosphatase, receptor type Z1	EEPQTPTTAGYKLAGTQR	GalNAc-Hex-NeuAc2				2
26		GVTAPAPR	GalNAc-Hex-NeuAc2	4	3	5	2
27			GalNAc-Hex-NeuAc		1	1	1
28			GalNAc-Hex	1		1	1
29		VDQAAPTSGSLSESSAEDSK	GalNAc-Hex-NeuAc2	1		1	1
30	Versican	APGLETTPVGK	GalNAc-Hex	1	2	5	3
31			GalNAc-Hex,GalNAc	1	1	1	1
32			GalNac-Hex-NeuAc			1	1
33			GalNac-Hex-NeuAc2			1	1
34		EAATPVGKEESDR	GalNAc-Hex			1	1
35		ETETDIDR	GalNAc-Hex	1	2	2	1
36		GTSPEEFPWK	GalNAc-Hex	1	1	1	1
37		LSVVPTEAR	GalNAc-Hex	1		1	1
38			GalNAc-Hex-NeuAc				1
39			GalNAc-Hex-NeuAc2	1	1	4	3
40		LVEGIPTVIYPSPR	GalNAc-Hex-NeuAc2	1	1	4	2
41		TETLSPEMR	GalNAc-Hex		1	2	2

### Sheet: O-Mannose
		Red = site localized		Number of samples with this glycopeptide
	List of all O-Mannose proteins	Peptides from the proteins	Glycan Structures	Benign	Margin	Tumor	Necrosis
1	Albumin	KVPQVSTPTLVEVSR	Hex	1
2	Cadherin 13	MTAFDADDPATDNALLR	Hex			1
3	Collagen alpha-1(I) chain	GEAGPSGPAGPTGAR	Hex			1
4	KH-type splicing regulatory protein	MTEEYRVPDGMVGLIIGR	Hex			1
5	Protein tyrosine phosphatase, receptor type Z1	LQVSHVLAPEGR	Hex2-GlcNAc-NeuAc	1	1
6			Hex2-GlcNAc-Fuc	3	1	4	3
7		PASGQIPSAR	Hex	1			1
8		VLLPSKPASGQIPSAR	Hex		1	1	1
9		SFEPLWPSR	Hex2-GlcNAc-Fuc				1
10			Hex2-GlcNAc-Fuc, Hex			1	1
															10	0
															11	0
																0				0
															benign to tumor	#DIV/0!			benign to tumor	#DIV/0!
																ns				ns

### Sheet: GlcNAc
		Red = site localized		Number of samples with this glycopeptide
	List of all O-GalNAc proteins	Peptides from the proteins	Glycan Structure	Benign	Margin	Tumor	Necrosis
1	Bassoon presynaptic cytomatrix protein	LDFGQGAGSPVCLAQVK	S-GlcNAc	7	1	2
2		SVADIAPPGQSGGPFYSPR	O-GlcNAc	3	1
3	Synapsin-1	LPSPTSAPQQPVSQAQPLSQAQGR	O-GlcNAc	3	1	1
4	Spectrin beta chain	HEVSASTQSTPASSR	O-GlcNAc	5	2	2	1
5	Synaptosome associated protein 91	SSPATTVTSPDSTPAK	O-GlcNAc	1
														9	1
														10	0
														11	0
															1				0
														benign to tumor	#DIV/0!			benign to necrosis	#DIV/0!
															*				**
